# Subcellular and regional localization of mRNA translation in midbrain dopamine neurons

**DOI:** 10.1101/2021.07.30.454065

**Authors:** Benjamin D. Hobson, Linghao Kong, Maria Florencia Angelo, Ori J. Lieberman, Eugene V. Mosharov, Etienne Herzog, David Sulzer, Peter A. Sims

**Author notes:** Department of Neurology, University of California San Francisco School of Medicine, San Francisco, CA. Co-Senior Author (Etienne Herzog, David Sulzer, Peter A. Sims).

## Abstract

Local translation within excitatory and inhibitory neurons is involved in neuronal development and synaptic plasticity. Despite the extensive dendritic and axonal arborizations of central monoaminergic neurons, the subcellular localization of protein synthesis is not well-characterized in these populations. Here, we investigated mRNA localization and translation in midbrain dopaminergic (mDA) neurons, cells with enormous axonal and dendritic projections, both of which exhibit stimulation-evoked dopamine (DA) release. Using highly-sensitive ribosome-bound RNA-sequencing and imaging approaches in mDA axons, we found no evidence for axonal mRNA localization or translation. In contrast, mDA neuronal dendritic projections into the substantia nigra reticulata (SNr) contain ribosomes and mRNAs encoding the major components of DA synthesis, release, and reuptake machinery. Surprisingly, we also observed dendritic localization of mRNAs encoding synaptic vesicle-related proteins, including those involved in vesicular exocytic fusion. Our results are consistent with a role for local translation in the regulation of DA release from dendrites, but not from axons. Our translatome data further defined a molecular signature of the sparse mDA neurons resident in the SNr, including enrichment of *Atp2a3/SERCA3*, an ER calcium pump previously undescribed in mDA neurons.
