## Supplementary File 1 for "Subcellular and regional localization of mRNA translation in midbrain dopamine neurons"

### Sheet: SMRTseq UMI Barcode P1 IDT
Well Position	Name	Sequence
a1	a1_ACTCCACT	AAGCAGTGGTATCAACGCAGAGTACACTCCACTNNNNNNNNTTTTTTTTTTTTTTTTTTTTTTTTTTTTTV
a2	a2_TAGCGTCA	AAGCAGTGGTATCAACGCAGAGTACTAGCGTCANNNNNNNNTTTTTTTTTTTTTTTTTTTTTTTTTTTTTV
a3	a3_GATATCGC	AAGCAGTGGTATCAACGCAGAGTACGATATCGCNNNNNNNNTTTTTTTTTTTTTTTTTTTTTTTTTTTTTV
a4	a4_GTTCCCAA	AAGCAGTGGTATCAACGCAGAGTACGTTCCCAANNNNNNNNTTTTTTTTTTTTTTTTTTTTTTTTTTTTTV
a5	a5_ACCAAGTC	AAGCAGTGGTATCAACGCAGAGTACACCAAGTCNNNNNNNNTTTTTTTTTTTTTTTTTTTTTTTTTTTTTV
a6	a6_ATCTGACG	AAGCAGTGGTATCAACGCAGAGTACATCTGACGNNNNNNNNTTTTTTTTTTTTTTTTTTTTTTTTTTTTTV
a7	a7_TTATCCCG	AAGCAGTGGTATCAACGCAGAGTACTTATCCCGNNNNNNNNTTTTTTTTTTTTTTTTTTTTTTTTTTTTTV
a8	a8_AGTGAGAG	AAGCAGTGGTATCAACGCAGAGTACAGTGAGAGNNNNNNNNTTTTTTTTTTTTTTTTTTTTTTTTTTTTTV
a9	a9_TAGAGGGT	AAGCAGTGGTATCAACGCAGAGTACTAGAGGGTNNNNNNNNTTTTTTTTTTTTTTTTTTTTTTTTTTTTTV
a10	a10_GTTAGCCT	AAGCAGTGGTATCAACGCAGAGTACGTTAGCCTNNNNNNNNTTTTTTTTTTTTTTTTTTTTTTTTTTTTTV
a11	a11_TTACTCGC	AAGCAGTGGTATCAACGCAGAGTACTTACTCGCNNNNNNNNTTTTTTTTTTTTTTTTTTTTTTTTTTTTTV
a12	a12_CTTACACC	AAGCAGTGGTATCAACGCAGAGTACCTTACACCNNNNNNNNTTTTTTTTTTTTTTTTTTTTTTTTTTTTTV
b1	b1_TCGGGATA	AAGCAGTGGTATCAACGCAGAGTACTCGGGATANNNNNNNNTTTTTTTTTTTTTTTTTTTTTTTTTTTTTV
b2	b2_TAGCCATC	AAGCAGTGGTATCAACGCAGAGTACTAGCCATCNNNNNNNNTTTTTTTTTTTTTTTTTTTTTTTTTTTTTV
b3	b3_TGTCACTG	AAGCAGTGGTATCAACGCAGAGTACTGTCACTGNNNNNNNNTTTTTTTTTTTTTTTTTTTTTTTTTTTTTV
b4	b4_CCCAGTTA	AAGCAGTGGTATCAACGCAGAGTACCCCAGTTANNNNNNNNTTTTTTTTTTTTTTTTTTTTTTTTTTTTTV
b5	b5_CATTAGCG	AAGCAGTGGTATCAACGCAGAGTACCATTAGCGNNNNNNNNTTTTTTTTTTTTTTTTTTTTTTTTTTTTTV
b6	b6_CCTTGCAA	AAGCAGTGGTATCAACGCAGAGTACCCTTGCAANNNNNNNNTTTTTTTTTTTTTTTTTTTTTTTTTTTTTV
b7	b7_GTTTCAGG	AAGCAGTGGTATCAACGCAGAGTACGTTTCAGGNNNNNNNNTTTTTTTTTTTTTTTTTTTTTTTTTTTTTV
b8	b8_GTAGTGTC	AAGCAGTGGTATCAACGCAGAGTACGTAGTGTCNNNNNNNNTTTTTTTTTTTTTTTTTTTTTTTTTTTTTV
b9	b9_ACAGATCG	AAGCAGTGGTATCAACGCAGAGTACACAGATCGNNNNNNNNTTTTTTTTTTTTTTTTTTTTTTTTTTTTTV
b10	b10_TGAGACAC	AAGCAGTGGTATCAACGCAGAGTACTGAGACACNNNNNNNNTTTTTTTTTTTTTTTTTTTTTTTTTTTTTV
b11	b11_TTCGGTGA	AAGCAGTGGTATCAACGCAGAGTACTTCGGTGANNNNNNNNTTTTTTTTTTTTTTTTTTTTTTTTTTTTTV
b12	b12_AGGGAACA	AAGCAGTGGTATCAACGCAGAGTACAGGGAACANNNNNNNNTTTTTTTTTTTTTTTTTTTTTTTTTTTTTV
c1	c1_GCTTAGAC	AAGCAGTGGTATCAACGCAGAGTACGCTTAGACNNNNNNNNTTTTTTTTTTTTTTTTTTTTTTTTTTTTTV
c2	c2_TAAGGACG	AAGCAGTGGTATCAACGCAGAGTACTAAGGACGNNNNNNNNTTTTTTTTTTTTTTTTTTTTTTTTTTTTTV
c3	c3_TCGATGCA	AAGCAGTGGTATCAACGCAGAGTACTCGATGCANNNNNNNNTTTTTTTTTTTTTTTTTTTTTTTTTTTTTV
c4	c4_CCACACTT	AAGCAGTGGTATCAACGCAGAGTACCCACACTTNNNNNNNNTTTTTTTTTTTTTTTTTTTTTTTTTTTTTV
c5	c5_GAGTCGAT	AAGCAGTGGTATCAACGCAGAGTACGAGTCGATNNNNNNNNTTTTTTTTTTTTTTTTTTTTTTTTTTTTTV
c6	c6_CACTTAGC	AAGCAGTGGTATCAACGCAGAGTACCACTTAGCNNNNNNNNTTTTTTTTTTTTTTTTTTTTTTTTTTTTTV
c7	c7_ACCGTCAT	AAGCAGTGGTATCAACGCAGAGTACACCGTCATNNNNNNNNTTTTTTTTTTTTTTTTTTTTTTTTTTTTTV
c8	c8_GCAGGTAA	AAGCAGTGGTATCAACGCAGAGTACGCAGGTAANNNNNNNNTTTTTTTTTTTTTTTTTTTTTTTTTTTTTV
c9	c9_GTAAACGG	AAGCAGTGGTATCAACGCAGAGTACGTAAACGGNNNNNNNNTTTTTTTTTTTTTTTTTTTTTTTTTTTTTV
c10	c10_CTCTGGTT	AAGCAGTGGTATCAACGCAGAGTACCTCTGGTTNNNNNNNNTTTTTTTTTTTTTTTTTTTTTTTTTTTTTV
c11	c11_AGTCTTCG	AAGCAGTGGTATCAACGCAGAGTACAGTCTTCGNNNNNNNNTTTTTTTTTTTTTTTTTTTTTTTTTTTTTV
c12	c12_ATGCTGAG	AAGCAGTGGTATCAACGCAGAGTACATGCTGAGNNNNNNNNTTTTTTTTTTTTTTTTTTTTTTTTTTTTTV
d1	d1_TCGTCTAG	AAGCAGTGGTATCAACGCAGAGTACTCGTCTAGNNNNNNNNTTTTTTTTTTTTTTTTTTTTTTTTTTTTTV
d2	d2_CTAGCTGT	AAGCAGTGGTATCAACGCAGAGTACCTAGCTGTNNNNNNNNTTTTTTTTTTTTTTTTTTTTTTTTTTTTTV
d3	d3_AAGTGGTG	AAGCAGTGGTATCAACGCAGAGTACAAGTGGTGNNNNNNNNTTTTTTTTTTTTTTTTTTTTTTTTTTTTTV
d4	d4_TCTCGGAT	AAGCAGTGGTATCAACGCAGAGTACTCTCGGATNNNNNNNNTTTTTTTTTTTTTTTTTTTTTTTTTTTTTV
d5	d5_CGGCATAA	AAGCAGTGGTATCAACGCAGAGTACCGGCATAANNNNNNNNTTTTTTTTTTTTTTTTTTTTTTTTTTTTTV
d6	d6_TGCACGTA	AAGCAGTGGTATCAACGCAGAGTACTGCACGTANNNNNNNNTTTTTTTTTTTTTTTTTTTTTTTTTTTTTV
d7	d7_GGATGATC	AAGCAGTGGTATCAACGCAGAGTACGGATGATCNNNNNNNNTTTTTTTTTTTTTTTTTTTTTTTTTTTTTV
d8	d8_TACCTTGG	AAGCAGTGGTATCAACGCAGAGTACTACCTTGGNNNNNNNNTTTTTTTTTTTTTTTTTTTTTTTTTTTTTV
d9	d9_TCAACAGG	AAGCAGTGGTATCAACGCAGAGTACTCAACAGGNNNNNNNNTTTTTTTTTTTTTTTTTTTTTTTTTTTTTV
d10	d10_GCAACGTT	AAGCAGTGGTATCAACGCAGAGTACGCAACGTTNNNNNNNNTTTTTTTTTTTTTTTTTTTTTTTTTTTTTV
d11	d11_AAGCAGGA	AAGCAGTGGTATCAACGCAGAGTACAAGCAGGANNNNNNNNTTTTTTTTTTTTTTTTTTTTTTTTTTTTTV
d12	d12_GATGATCC	AAGCAGTGGTATCAACGCAGAGTACGATGATCCNNNNNNNNTTTTTTTTTTTTTTTTTTTTTTTTTTTTTV
e1	e1_ACTGAAGC	AAGCAGTGGTATCAACGCAGAGTACACTGAAGCNNNNNNNNTTTTTTTTTTTTTTTTTTTTTTTTTTTTTV
e2	e2_GCTCATGA	AAGCAGTGGTATCAACGCAGAGTACGCTCATGANNNNNNNNTTTTTTTTTTTTTTTTTTTTTTTTTTTTTV
e3	e3_GGTACTCA	AAGCAGTGGTATCAACGCAGAGTACGGTACTCANNNNNNNNTTTTTTTTTTTTTTTTTTTTTTTTTTTTTV
e4	e4_CATCCTAG	AAGCAGTGGTATCAACGCAGAGTACCATCCTAGNNNNNNNNTTTTTTTTTTTTTTTTTTTTTTTTTTTTTV
e5	e5_GTCGATAG	AAGCAGTGGTATCAACGCAGAGTACGTCGATAGNNNNNNNNTTTTTTTTTTTTTTTTTTTTTTTTTTTTTV
e6	e6_TACACCAG	AAGCAGTGGTATCAACGCAGAGTACTACACCAGNNNNNNNNTTTTTTTTTTTTTTTTTTTTTTTTTTTTTV
e7	e7_CGCCTTTT	AAGCAGTGGTATCAACGCAGAGTACCGCCTTTTNNNNNNNNTTTTTTTTTTTTTTTTTTTTTTTTTTTTTV
e8	e8_CCTCTATC	AAGCAGTGGTATCAACGCAGAGTACCCTCTATCNNNNNNNNTTTTTTTTTTTTTTTTTTTTTTTTTTTTTV
e9	e9_GTCCTAGT	AAGCAGTGGTATCAACGCAGAGTACGTCCTAGTNNNNNNNNTTTTTTTTTTTTTTTTTTTTTTTTTTTTTV
e10	e10_AGGACTAC	AAGCAGTGGTATCAACGCAGAGTACAGGACTACNNNNNNNNTTTTTTTTTTTTTTTTTTTTTTTTTTTTTV
e11	e11_GTTGGAAC	AAGCAGTGGTATCAACGCAGAGTACGTTGGAACNNNNNNNNTTTTTTTTTTTTTTTTTTTTTTTTTTTTTV
e12	e12_ATGCGCTT	AAGCAGTGGTATCAACGCAGAGTACATGCGCTTNNNNNNNNTTTTTTTTTTTTTTTTTTTTTTTTTTTTTV
f1	f1_GCACTAAG	AAGCAGTGGTATCAACGCAGAGTACGCACTAAGNNNNNNNNTTTTTTTTTTTTTTTTTTTTTTTTTTTTTV
f2	f2_CTCTCTCA	AAGCAGTGGTATCAACGCAGAGTACCTCTCTCANNNNNNNNTTTTTTTTTTTTTTTTTTTTTTTTTTTTTV
f3	f3_AGAAGCCA	AAGCAGTGGTATCAACGCAGAGTACAGAAGCCANNNNNNNNTTTTTTTTTTTTTTTTTTTTTTTTTTTTTV
f4	f4_TCCTACCA	AAGCAGTGGTATCAACGCAGAGTACTCCTACCANNNNNNNNTTTTTTTTTTTTTTTTTTTTTTTTTTTTTV
f5	f5_GACTGTGT	AAGCAGTGGTATCAACGCAGAGTACGACTGTGTNNNNNNNNTTTTTTTTTTTTTTTTTTTTTTTTTTTTTV
f6	f6_CTTGAGGA	AAGCAGTGGTATCAACGCAGAGTACCTTGAGGANNNNNNNNTTTTTTTTTTTTTTTTTTTTTTTTTTTTTV
f7	f7_TGGGTTGT	AAGCAGTGGTATCAACGCAGAGTACTGGGTTGTNNNNNNNNTTTTTTTTTTTTTTTTTTTTTTTTTTTTTV
f8	f8_GCAATTCC	AAGCAGTGGTATCAACGCAGAGTACGCAATTCCNNNNNNNNTTTTTTTTTTTTTTTTTTTTTTTTTTTTTV
f9	f9_AGCAGGAT	AAGCAGTGGTATCAACGCAGAGTACAGCAGGATNNNNNNNNTTTTTTTTTTTTTTTTTTTTTTTTTTTTTV
f10	f10_AGCTCTTG	AAGCAGTGGTATCAACGCAGAGTACAGCTCTTGNNNNNNNNTTTTTTTTTTTTTTTTTTTTTTTTTTTTTV
f11	f11_CAGAATGG	AAGCAGTGGTATCAACGCAGAGTACCAGAATGGNNNNNNNNTTTTTTTTTTTTTTTTTTTTTTTTTTTTTV
f12	f12_TTGGTACC	AAGCAGTGGTATCAACGCAGAGTACTTGGTACCNNNNNNNNTTTTTTTTTTTTTTTTTTTTTTTTTTTTTV
g1	g1_CAATCCGA	AAGCAGTGGTATCAACGCAGAGTACCAATCCGANNNNNNNNTTTTTTTTTTTTTTTTTTTTTTTTTTTTTV
g2	g2_TGTAGTGG	AAGCAGTGGTATCAACGCAGAGTACTGTAGTGGNNNNNNNNTTTTTTTTTTTTTTTTTTTTTTTTTTTTTV
g3	g3_CCTTTGGT	AAGCAGTGGTATCAACGCAGAGTACCCTTTGGTNNNNNNNNTTTTTTTTTTTTTTTTTTTTTTTTTTTTTV
g4	g4_CAAGGGAT	AAGCAGTGGTATCAACGCAGAGTACCAAGGGATNNNNNNNNTTTTTTTTTTTTTTTTTTTTTTTTTTTTTV
g5	g5_GGCTCAAA	AAGCAGTGGTATCAACGCAGAGTACGGCTCAAANNNNNNNNTTTTTTTTTTTTTTTTTTTTTTTTTTTTTV
g6	g6_TAACAGCC	AAGCAGTGGTATCAACGCAGAGTACTAACAGCCNNNNNNNNTTTTTTTTTTTTTTTTTTTTTTTTTTTTTV
g7	g7_CGTGTCTA	AAGCAGTGGTATCAACGCAGAGTACCGTGTCTANNNNNNNNTTTTTTTTTTTTTTTTTTTTTTTTTTTTTV
g8	g8_GAGGACTA	AAGCAGTGGTATCAACGCAGAGTACGAGGACTANNNNNNNNTTTTTTTTTTTTTTTTTTTTTTTTTTTTTV
g9	g9_CTGTGTAC	AAGCAGTGGTATCAACGCAGAGTACCTGTGTACNNNNNNNNTTTTTTTTTTTTTTTTTTTTTTTTTTTTTV
g10	g10_CTGCCAAT	AAGCAGTGGTATCAACGCAGAGTACCTGCCAATNNNNNNNNTTTTTTTTTTTTTTTTTTTTTTTTTTTTTV
g11	g11_GCCTAATG	AAGCAGTGGTATCAACGCAGAGTACGCCTAATGNNNNNNNNTTTTTTTTTTTTTTTTTTTTTTTTTTTTTV
g12	g12_ACGTGTGA	AAGCAGTGGTATCAACGCAGAGTACACGTGTGANNNNNNNNTTTTTTTTTTTTTTTTTTTTTTTTTTTTTV
h1	h1_GGGTATCT	AAGCAGTGGTATCAACGCAGAGTACGGGTATCTNNNNNNNNTTTTTTTTTTTTTTTTTTTTTTTTTTTTTV
h2	h2_AGGTTAGG	AAGCAGTGGTATCAACGCAGAGTACAGGTTAGGNNNNNNNNTTTTTTTTTTTTTTTTTTTTTTTTTTTTTV
h3	h3_ACCCCTAA	AAGCAGTGGTATCAACGCAGAGTACACCCCTAANNNNNNNNTTTTTTTTTTTTTTTTTTTTTTTTTTTTTV
h4	h4_CTGAAGCT	AAGCAGTGGTATCAACGCAGAGTACCTGAAGCTNNNNNNNNTTTTTTTTTTTTTTTTTTTTTTTTTTTTTV
h5	h5_TCCGCTTT	AAGCAGTGGTATCAACGCAGAGTACTCCGCTTTNNNNNNNNTTTTTTTTTTTTTTTTTTTTTTTTTTTTTV
h6	h6_GTACGACA	AAGCAGTGGTATCAACGCAGAGTACGTACGACANNNNNNNNTTTTTTTTTTTTTTTTTTTTTTTTTTTTTV
h7	h7_GTGTTGGA	AAGCAGTGGTATCAACGCAGAGTACGTGTTGGANNNNNNNNTTTTTTTTTTTTTTTTTTTTTTTTTTTTTV
h8	h8_GACCAGTT	AAGCAGTGGTATCAACGCAGAGTACGACCAGTTNNNNNNNNTTTTTTTTTTTTTTTTTTTTTTTTTTTTTV
h9	h9_AAGGCTCT	AAGCAGTGGTATCAACGCAGAGTACAAGGCTCTNNNNNNNNTTTTTTTTTTTTTTTTTTTTTTTTTTTTTV
h10	h10_TGGAAAGC	AAGCAGTGGTATCAACGCAGAGTACTGGAAAGCNNNNNNNNTTTTTTTTTTTTTTTTTTTTTTTTTTTTTV
h11	h11_CCCATACT	AAGCAGTGGTATCAACGCAGAGTACCCCATACTNNNNNNNNTTTTTTTTTTTTTTTTTTTTTTTTTTTTTV
h12	h12_GATAGGAG	AAGCAGTGGTATCAACGCAGAGTACGATAGGAGNNNNNNNNTTTTTTTTTTTTTTTTTTTTTTTTTTTTTV

### Sheet: Oligos
Oligo	Sequence (5' -> 3')
Template_Switching_Oligo	5' biosg-AAG CAG TGG TAT CAA CGC AGA GTG AAT rGrGrG
SMART_PCR	5’ biosg-AAG CAG TGG TAT CAA CGC AGA GT
SMART_R1seq	GCC TGT CCG CGG AAG CAG TGG TAT CAA CGC AGA GTA C
ILMN_R1seq	ACA CTC TTT CCC TAC ACG ACG CTC TTC CGA TCT
NexteraPCR	AAT GAT ACG GCG ACC ACC GAG ATC TAC ACG CCT GTC CGC GGA AGC AGT GGT ATC AAC GCA GAG T*A*C
