## Supplementary File 2 for "Subcellular and regional localization of mRNA translation in midbrain dopamine neurons"

### Sheet: scPlate_SampleMap
SampleID	Barcode	Region	Fraction	Genotype	Age	Sample_TechRep	Plate
BH_SCRNA_1	ACTCCACT	Str	RiboTag_Input	RiboTag_DATCrePos	P0	NA	BH001
BH_SCRNA_2	TAGCGTCA	Str	RiboTag_Input	RiboTag_DATCrePos	P0	NA	BH001
BH_SCRNA_3	GATATCGC	Str	RiboTag_Input	RiboTag_DATCrePos	P0	NA	BH001
BH_SCRNA_4	GTTCCCAA	Str	RiboTag_Input	RiboTag_DATCrePos	P0	NA	BH001
BH_SCRNA_5	ACCAAGTC	Str	RiboTag_Input	RiboTag_DATCreNeg	P0	NA	BH001
BH_SCRNA_6	ATCTGACG	Str	RiboTag_Input	RiboTag_DATCreNeg	P0	NA	BH001
BH_SCRNA_7	TTATCCCG	Str	RiboTag_Input	RiboTag_DATCreNeg	P0	NA	BH001
BH_SCRNA_8	AGTGAGAG	Str	RiboTag_Input	RiboTag_DATCreNeg	P0	NA	BH001
BH_SCRNA_9	TAGAGGGT	Str	RiboTag_IP	RiboTag_DATCrePos	P0	NA	BH001
BH_SCRNA_10	GTTAGCCT	Str	RiboTag_IP	RiboTag_DATCrePos	P0	NA	BH001
BH_SCRNA_11	TTACTCGC	Str	RiboTag_IP	RiboTag_DATCrePos	P0	NA	BH001
BH_SCRNA_12	CTTACACC	Str	RiboTag_IP	RiboTag_DATCrePos	P0	NA	BH001
BH_SCRNA_13	TCGGGATA	Str	RiboTag_IP	RiboTag_DATCreNeg	P0	NA	BH001
BH_SCRNA_14	TAGCCATC	Str	RiboTag_IP	RiboTag_DATCreNeg	P0	NA	BH001
BH_SCRNA_15	TGTCACTG	Str	RiboTag_IP	RiboTag_DATCreNeg	P0	NA	BH001
BH_SCRNA_16	CCCAGTTA	Str	RiboTag_IP	RiboTag_DATCreNeg	P0	NA	BH001
BH_SCRNA_17	CATTAGCG	Str	RiboTag_Input	RiboTag_DATCreNeg	P14	NA	BH001
BH_SCRNA_18	CCTTGCAA	Str	RiboTag_Input	RiboTag_DATCreNeg	P14	NA	BH001
BH_SCRNA_19	GTTTCAGG	Str	RiboTag_Input	RiboTag_DATCreNeg	P14	NA	BH001
BH_SCRNA_20	GTAGTGTC	Str	RiboTag_Input	RiboTag_DATCreNeg	P14	NA	BH001
BH_SCRNA_21	ACAGATCG	Str	RiboTag_Input	RiboTag_DATCrePos	P14	NA	BH001
BH_SCRNA_22	TGAGACAC	Str	RiboTag_Input	RiboTag_DATCrePos	P14	NA	BH001
BH_SCRNA_23	TTCGGTGA	Str	RiboTag_Input	RiboTag_DATCrePos	P14	NA	BH001
BH_SCRNA_24	AGGGAACA	Str	RiboTag_Input	RiboTag_DATCrePos	P14	NA	BH001
BH_SCRNA_25	GCTTAGAC	Str	RiboTag_IP	RiboTag_DATCreNeg	P14	NA	BH001
BH_SCRNA_26	TAAGGACG	Str	RiboTag_IP	RiboTag_DATCreNeg	P14	NA	BH001
BH_SCRNA_27	TCGATGCA	Str	RiboTag_IP	RiboTag_DATCreNeg	P14	NA	BH001
BH_SCRNA_28	CCACACTT	Str	RiboTag_IP	RiboTag_DATCreNeg	P14	NA	BH001
BH_SCRNA_29	GAGTCGAT	Str	RiboTag_IP	RiboTag_DATCrePos	P14	NA	BH001
BH_SCRNA_30	CACTTAGC	Str	RiboTag_IP	RiboTag_DATCrePos	P14	NA	BH001
BH_SCRNA_31	ACCGTCAT	Str	RiboTag_IP	RiboTag_DATCrePos	P14	NA	BH001
BH_SCRNA_32	GCAGGTAA	Str	RiboTag_IP	RiboTag_DATCrePos	P14	NA	BH001
BH_SCRNA_33	GTAAACGG	Str	RiboTag_Input	RiboTag_DATCreNeg	P21	NA	BH001
BH_SCRNA_34	CTCTGGTT	Str	RiboTag_Input	RiboTag_DATCreNeg	P21	NA	BH001
BH_SCRNA_35	AGTCTTCG	Str	RiboTag_Input	RiboTag_DATCreNeg	P21	NA	BH001
BH_SCRNA_36	ATGCTGAG	Str	RiboTag_Input	RiboTag_DATCreNeg	P21	NA	BH001
BH_SCRNA_37	TCGTCTAG	Str	RiboTag_Input	RiboTag_DATCrePos	P21	NA	BH001
BH_SCRNA_38	CTAGCTGT	Str	RiboTag_Input	RiboTag_DATCrePos	P21	NA	BH001
BH_SCRNA_39	AAGTGGTG	Str	RiboTag_Input	RiboTag_DATCrePos	P21	NA	BH001
BH_SCRNA_40	TCTCGGAT	Str	RiboTag_Input	RiboTag_DATCrePos	P21	NA	BH001
BH_SCRNA_41	CGGCATAA	Str	RiboTag_IP	RiboTag_DATCreNeg	P21	NA	BH001
BH_SCRNA_42	TGCACGTA	Str	RiboTag_IP	RiboTag_DATCreNeg	P21	NA	BH001
BH_SCRNA_43	GGATGATC	Str	RiboTag_IP	RiboTag_DATCreNeg	P21	NA	BH001
BH_SCRNA_44	TACCTTGG	Str	RiboTag_IP	RiboTag_DATCreNeg	P21	NA	BH001
BH_SCRNA_45	TCAACAGG	Str	RiboTag_IP	RiboTag_DATCrePos	P21	NA	BH001
BH_SCRNA_46	GCAACGTT	Str	RiboTag_IP	RiboTag_DATCrePos	P21	NA	BH001
BH_SCRNA_47	AAGCAGGA	Str	RiboTag_IP	RiboTag_DATCrePos	P21	NA	BH001
BH_SCRNA_48	GATGATCC	Str	RiboTag_IP	RiboTag_DATCrePos	P21	NA	BH001
BH_SCRNA_49	ACTGAAGC	Str	RiboTag_Input	RiboTag_DATCreNeg	P7	NA	BH001
BH_SCRNA_50	GCTCATGA	Str	RiboTag_Input	RiboTag_DATCreNeg	P7	NA	BH001
BH_SCRNA_51	GGTACTCA	Str	RiboTag_Input	RiboTag_DATCreNeg	P7	NA	BH001
BH_SCRNA_52	CATCCTAG	Str	RiboTag_Input	RiboTag_DATCreNeg	P7	NA	BH001
BH_SCRNA_53	GTCGATAG	Str	RiboTag_Input	RiboTag_DATCrePos	P7	NA	BH001
BH_SCRNA_54	TACACCAG	Str	RiboTag_Input	RiboTag_DATCrePos	P7	NA	BH001
BH_SCRNA_55	CGCCTTTT	Str	RiboTag_Input	RiboTag_DATCrePos	P7	NA	BH001
BH_SCRNA_56	CCTCTATC	Str	RiboTag_Input	RiboTag_DATCrePos	P7	NA	BH001
BH_SCRNA_57	GTCCTAGT	Str	RiboTag_IP	RiboTag_DATCreNeg	P7	NA	BH001
BH_SCRNA_58	AGGACTAC	Str	RiboTag_IP	RiboTag_DATCreNeg	P7	NA	BH001
BH_SCRNA_59	GTTGGAAC	Str	RiboTag_IP	RiboTag_DATCreNeg	P7	NA	BH001
BH_SCRNA_60	GCACTAAG	Str	RiboTag_IP	RiboTag_DATCrePos	P7	NA	BH001
BH_SCRNA_61	CTCTCTCA	Str	RiboTag_IP	RiboTag_DATCrePos	P7	NA	BH001
BH_SCRNA_62	AGAAGCCA	Str	RiboTag_IP	RiboTag_DATCrePos	P7	NA	BH001
BH_SCRNA_63	ACTCCACT	Str	RiboTag_Input	RiboTag_DATCreNeg	P0	NA	PB003
BH_SCRNA_64	TAGCGTCA	Str	RiboTag_Input	RiboTag_DATCreNeg	P0	NA	PB003
BH_SCRNA_65	GATATCGC	Str	RiboTag_Input	RiboTag_DATCrePos	P0	NA	PB003
BH_SCRNA_66	GTTCCCAA	Str	RiboTag_Input	RiboTag_DATCrePos	P0	NA	PB003
BH_SCRNA_67	ACCAAGTC	Str	RiboTag_Input	RiboTag_DATCreNeg	P7	NA	PB003
BH_SCRNA_68	ATCTGACG	Str	RiboTag_Input	RiboTag_DATCreNeg	P7	NA	PB003
BH_SCRNA_69	TTATCCCG	Str	RiboTag_Input	RiboTag_DATCrePos	P7	NA	PB003
BH_SCRNA_70	AGTGAGAG	Str	RiboTag_Input	RiboTag_DATCrePos	P7	NA	PB003
BH_SCRNA_71	TAGAGGGT	Str	RiboTag_Input	RiboTag_DATCreNeg	P7	NA	PB003
BH_SCRNA_72	GTTAGCCT	Str	RiboTag_Input	RiboTag_DATCrePos	P7	NA	PB003
BH_SCRNA_73	TTACTCGC	Str	RiboTag_Input	RiboTag_DATCreNeg	P14	NA	PB003
BH_SCRNA_74	CTTACACC	Str	RiboTag_Input	RiboTag_DATCreNeg	P14	NA	PB003
BH_SCRNA_75	TCGGGATA	Str	RiboTag_Input	RiboTag_DATCrePos	P14	NA	PB003
BH_SCRNA_76	TAGCCATC	Str	RiboTag_Input	RiboTag_DATCrePos	P14	NA	PB003
BH_SCRNA_77	TGTCACTG	Str	RiboTag_Input	RiboTag_DATCrePos	P21	NA	PB003
BH_SCRNA_78	CCCAGTTA	Str	RiboTag_Input	RiboTag_DATCrePos	P21	NA	PB003
BH_SCRNA_79	CATTAGCG	Str	RiboTag_Input	RiboTag_DATCrePos	P21	NA	PB003
BH_SCRNA_80	CCTTGCAA	Str	RiboTag_Input	RiboTag_DATCreNeg	P21	NA	PB003
BH_SCRNA_81	GTTTCAGG	Str	RiboTag_Input	RiboTag_DATCreNeg	P21	NA	PB003
BH_SCRNA_82	TTCGGTGA	Str	RiboTag_Input	RiboTag_DATCrePos	P31	NA	PB003
BH_SCRNA_83	AGGGAACA	Str	RiboTag_Input	RiboTag_DATCrePos	P31	NA	PB003
BH_SCRNA_84	GCTTAGAC	Str	RiboTag_Input	RiboTag_DATCreNeg	P31	NA	PB003
BH_SCRNA_85	TAAGGACG	Str	RiboTag_Input	RiboTag_DATCreNeg	P31	NA	PB003
BH_SCRNA_86	GTAAACGG	Str	RiboTag_Input	RiboTag_DATCrePos	P90	NA	PB003
BH_SCRNA_87	CTCTGGTT	Str	RiboTag_Input	RiboTag_DATCrePos	P90	NA	PB003
BH_SCRNA_88	AGTCTTCG	Str	RiboTag_Input	RiboTag_DATCrePos	P90	NA	PB003
BH_SCRNA_89	ATGCTGAG	Str	RiboTag_Input	RiboTag_DATCreNeg	P90	NA	PB003
BH_SCRNA_90	TCGTCTAG	Str	RiboTag_Input	RiboTag_DATCreNeg	P90	NA	PB003
BH_SCRNA_91	TCAACAGG	Str	RiboTag_IP	RiboTag_DATCreNeg	P0	NA	PB003
BH_SCRNA_92	GCAACGTT	Str	RiboTag_IP	RiboTag_DATCreNeg	P0	NA	PB003
BH_SCRNA_93	AAGCAGGA	Str	RiboTag_IP	RiboTag_DATCrePos	P0	NA	PB003
BH_SCRNA_94	GATGATCC	Str	RiboTag_IP	RiboTag_DATCrePos	P0	NA	PB003
BH_SCRNA_95	ACTGAAGC	Str	RiboTag_IP	RiboTag_DATCreNeg	P7	NA	PB003
BH_SCRNA_96	GCTCATGA	Str	RiboTag_IP	RiboTag_DATCreNeg	P7	NA	PB003
BH_SCRNA_97	GGTACTCA	Str	RiboTag_IP	RiboTag_DATCrePos	P7	NA	PB003
BH_SCRNA_98	CATCCTAG	Str	RiboTag_IP	RiboTag_DATCrePos	P7	NA	PB003
BH_SCRNA_99	GTCGATAG	Str	RiboTag_IP	RiboTag_DATCreNeg	P7	NA	PB003
BH_SCRNA_100	TACACCAG	Str	RiboTag_IP	RiboTag_DATCrePos	P7	NA	PB003
BH_SCRNA_101	CGCCTTTT	Str	RiboTag_IP	RiboTag_DATCreNeg	P14	NA	PB003
BH_SCRNA_102	CCTCTATC	Str	RiboTag_IP	RiboTag_DATCreNeg	P14	NA	PB003
BH_SCRNA_103	GTCCTAGT	Str	RiboTag_IP	RiboTag_DATCrePos	P14	NA	PB003
BH_SCRNA_104	AGGACTAC	Str	RiboTag_IP	RiboTag_DATCrePos	P14	NA	PB003
BH_SCRNA_105	GTTGGAAC	Str	RiboTag_IP	RiboTag_DATCrePos	P21	NA	PB003
BH_SCRNA_106	ATGCGCTT	Str	RiboTag_IP	RiboTag_DATCrePos	P21	NA	PB003
BH_SCRNA_107	GCACTAAG	Str	RiboTag_IP	RiboTag_DATCrePos	P21	NA	PB003
BH_SCRNA_108	CTCTCTCA	Str	RiboTag_IP	RiboTag_DATCreNeg	P21	NA	PB003
BH_SCRNA_109	AGAAGCCA	Str	RiboTag_IP	RiboTag_DATCreNeg	P21	NA	PB003
BH_SCRNA_110	TGGGTTGT	Str	RiboTag_IP	RiboTag_DATCrePos	P31	NA	PB003
BH_SCRNA_111	GCAATTCC	Str	RiboTag_IP	RiboTag_DATCrePos	P31	NA	PB003
BH_SCRNA_112	AGCAGGAT	Str	RiboTag_IP	RiboTag_DATCreNeg	P31	NA	PB003
BH_SCRNA_113	AGCTCTTG	Str	RiboTag_IP	RiboTag_DATCreNeg	P31	NA	PB003
BH_SCRNA_114	GGCTCAAA	Str	RiboTag_IP	RiboTag_DATCrePos	P90	NA	PB003
BH_SCRNA_115	TAACAGCC	Str	RiboTag_IP	RiboTag_DATCrePos	P90	NA	PB003
BH_SCRNA_116	CGTGTCTA	Str	RiboTag_IP	RiboTag_DATCrePos	P90	NA	PB003
BH_SCRNA_117	GAGGACTA	Str	RiboTag_IP	RiboTag_DATCreNeg	P90	NA	PB003
BH_SCRNA_118	CTGTGTAC	Str	RiboTag_IP	RiboTag_DATCreNeg	P90	NA	PB003
BH_SCRNA_119	ACTCCACT	Str	RiboTag_Input	RiboTag_DATCreNeg	P0	NA	PB008
BH_SCRNA_120	TAGCGTCA	Str	RiboTag_Input	RiboTag_DATCreNeg	P0	NA	PB008
BH_SCRNA_121	GATATCGC	Str	RiboTag_Input	RiboTag_DATCrePos	P0	NA	PB008
BH_SCRNA_122	GTTCCCAA	Str	RiboTag_Input	RiboTag_DATCrePos	P0	NA	PB008
BH_SCRNA_123	ACCAAGTC	Str	RiboTag_Input	RiboTag_DATCreNeg	P7	NA	PB008
BH_SCRNA_124	ATCTGACG	Str	RiboTag_Input	RiboTag_DATCreNeg	P7	NA	PB008
BH_SCRNA_125	TTATCCCG	Str	RiboTag_Input	RiboTag_DATCrePos	P7	NA	PB008
BH_SCRNA_126	AGTGAGAG	Str	RiboTag_Input	RiboTag_DATCrePos	P7	NA	PB008
BH_SCRNA_127	TAGAGGGT	Str	RiboTag_Input	RiboTag_DATCreNeg	P7	NA	PB008
BH_SCRNA_128	GTTAGCCT	Str	RiboTag_Input	RiboTag_DATCrePos	P7	NA	PB008
BH_SCRNA_129	TTACTCGC	Str	RiboTag_Input	RiboTag_DATCreNeg	P14	NA	PB008
BH_SCRNA_130	CTTACACC	Str	RiboTag_Input	RiboTag_DATCreNeg	P14	NA	PB008
BH_SCRNA_131	TCGGGATA	Str	RiboTag_Input	RiboTag_DATCrePos	P14	NA	PB008
BH_SCRNA_132	TAGCCATC	Str	RiboTag_Input	RiboTag_DATCrePos	P14	NA	PB008
BH_SCRNA_133	TGTCACTG	Str	RiboTag_Input	RiboTag_DATCrePos	P21	NA	PB008
BH_SCRNA_134	CCCAGTTA	Str	RiboTag_Input	RiboTag_DATCrePos	P21	NA	PB008
BH_SCRNA_135	CATTAGCG	Str	RiboTag_Input	RiboTag_DATCrePos	P21	NA	PB008
BH_SCRNA_136	CCTTGCAA	Str	RiboTag_Input	RiboTag_DATCreNeg	P21	NA	PB008
BH_SCRNA_137	GTTTCAGG	Str	RiboTag_Input	RiboTag_DATCreNeg	P21	NA	PB008
BH_SCRNA_138	TTCGGTGA	Str	RiboTag_Input	RiboTag_DATCrePos	P31	NA	PB008
BH_SCRNA_139	AGGGAACA	Str	RiboTag_Input	RiboTag_DATCrePos	P31	NA	PB008
BH_SCRNA_140	GCTTAGAC	Str	RiboTag_Input	RiboTag_DATCreNeg	P31	NA	PB008
BH_SCRNA_141	TAAGGACG	Str	RiboTag_Input	RiboTag_DATCreNeg	P31	NA	PB008
BH_SCRNA_142	GTAAACGG	Str	RiboTag_Input	RiboTag_DATCrePos	P90	NA	PB008
BH_SCRNA_143	CTCTGGTT	Str	RiboTag_Input	RiboTag_DATCrePos	P90	NA	PB008
BH_SCRNA_144	AGTCTTCG	Str	RiboTag_Input	RiboTag_DATCrePos	P90	NA	PB008
BH_SCRNA_145	ATGCTGAG	Str	RiboTag_Input	RiboTag_DATCreNeg	P90	NA	PB008
BH_SCRNA_146	TCGTCTAG	Str	RiboTag_Input	RiboTag_DATCreNeg	P90	NA	PB008
BH_SCRNA_147	TCAACAGG	Str	RiboTag_IP	RiboTag_DATCreNeg	P0	NA	PB008
BH_SCRNA_148	GCAACGTT	Str	RiboTag_IP	RiboTag_DATCreNeg	P0	NA	PB008
BH_SCRNA_149	AAGCAGGA	Str	RiboTag_IP	RiboTag_DATCrePos	P0	NA	PB008
BH_SCRNA_150	GATGATCC	Str	RiboTag_IP	RiboTag_DATCrePos	P0	NA	PB008
BH_SCRNA_151	ACTGAAGC	Str	RiboTag_IP	RiboTag_DATCreNeg	P7	NA	PB008
BH_SCRNA_152	GCTCATGA	Str	RiboTag_IP	RiboTag_DATCreNeg	P7	NA	PB008
BH_SCRNA_153	GGTACTCA	Str	RiboTag_IP	RiboTag_DATCrePos	P7	NA	PB008
BH_SCRNA_154	CATCCTAG	Str	RiboTag_IP	RiboTag_DATCrePos	P7	NA	PB008
BH_SCRNA_155	GTCGATAG	Str	RiboTag_IP	RiboTag_DATCreNeg	P7	NA	PB008
BH_SCRNA_156	TACACCAG	Str	RiboTag_IP	RiboTag_DATCrePos	P7	NA	PB008
BH_SCRNA_157	CGCCTTTT	Str	RiboTag_IP	RiboTag_DATCreNeg	P14	NA	PB008
BH_SCRNA_158	CCTCTATC	Str	RiboTag_IP	RiboTag_DATCreNeg	P14	NA	PB008
BH_SCRNA_159	GTCCTAGT	Str	RiboTag_IP	RiboTag_DATCrePos	P14	NA	PB008
BH_SCRNA_160	AGGACTAC	Str	RiboTag_IP	RiboTag_DATCrePos	P14	NA	PB008
BH_SCRNA_161	GTTGGAAC	Str	RiboTag_IP	RiboTag_DATCrePos	P21	NA	PB008
BH_SCRNA_162	ATGCGCTT	Str	RiboTag_IP	RiboTag_DATCrePos	P21	NA	PB008
BH_SCRNA_163	GCACTAAG	Str	RiboTag_IP	RiboTag_DATCrePos	P21	NA	PB008
BH_SCRNA_164	CTCTCTCA	Str	RiboTag_IP	RiboTag_DATCreNeg	P21	NA	PB008
BH_SCRNA_165	AGAAGCCA	Str	RiboTag_IP	RiboTag_DATCreNeg	P21	NA	PB008
BH_SCRNA_166	TGGGTTGT	Str	RiboTag_IP	RiboTag_DATCrePos	P31	NA	PB008
BH_SCRNA_167	GCAATTCC	Str	RiboTag_IP	RiboTag_DATCrePos	P31	NA	PB008
BH_SCRNA_168	AGCAGGAT	Str	RiboTag_IP	RiboTag_DATCreNeg	P31	NA	PB008
BH_SCRNA_169	AGCTCTTG	Str	RiboTag_IP	RiboTag_DATCreNeg	P31	NA	PB008
BH_SCRNA_170	GGCTCAAA	Str	RiboTag_IP	RiboTag_DATCrePos	P90	NA	PB008
BH_SCRNA_171	TAACAGCC	Str	RiboTag_IP	RiboTag_DATCrePos	P90	NA	PB008
BH_SCRNA_172	CGTGTCTA	Str	RiboTag_IP	RiboTag_DATCrePos	P90	NA	PB008
BH_SCRNA_173	GAGGACTA	Str	RiboTag_IP	RiboTag_DATCreNeg	P90	NA	PB008
BH_SCRNA_174	CTGTGTAC	Str	RiboTag_IP	RiboTag_DATCreNeg	P90	NA	PB008
BH_SCRNA_175	ACTCCACT	Str_Syn	SmallParticle	DATCrePos_AAV_EGFP	P90-150	1_1	PB007
BH_SCRNA_176	TAGCGTCA	Str_Syn	SmallParticle	DATCrePos_AAV_EGFP	P90-150	1_2	PB007
BH_SCRNA_177	GATATCGC	Str_Syn	SmallParticle	DATCrePos_AAV_EGFP	P90-150	1_3	PB007
BH_SCRNA_178	GTTCCCAA	Str_Syn	SmallParticle	DATCrePos_AAV_EGFP	P90-150	2_1	PB007
BH_SCRNA_179	ACCAAGTC	Str_Syn	SmallParticle	DATCrePos_AAV_EGFP	P90-150	2_2	PB007
BH_SCRNA_180	ATCTGACG	Str_Syn	SmallParticle	DATCrePos_AAV_EGFP	P90-150	2_3	PB007
BH_SCRNA_181	TTATCCCG	Str_Syn	SmallParticle	DATCrePos_AAV_EGFP	P90-150	3_1	PB007
BH_SCRNA_182	AGTGAGAG	Str_Syn	SmallParticle	DATCrePos_AAV_EGFP	P90-150	3_2	PB007
BH_SCRNA_183	TAGAGGGT	Str_Syn	SmallParticle	DATCrePos_AAV_EGFP	P90-150	3_3	PB007
BH_SCRNA_184	GTTAGCCT	Str_Syn	SmallParticle	DATCrePos_AAV_EGFP	P90-150	4_1	PB007
BH_SCRNA_185	TTACTCGC	Str_Syn	SmallParticle	DATCrePos_AAV_EGFP	P90-150	4_2	PB007
BH_SCRNA_186	CTTACACC	Str_Syn	SmallParticle	DATCrePos_AAV_EGFP	P90-150	4_3	PB007
BH_SCRNA_187	TCGGGATA	Str_Syn	SmallParticle	DATCrePos_AAV_EGFP	P90-150	5_1	PB007
BH_SCRNA_188	TAGCCATC	Str_Syn	SmallParticle	DATCrePos_AAV_EGFP	P90-150	5_2	PB007
BH_SCRNA_189	TGTCACTG	Str_Syn	SmallParticle	DATCrePos_AAV_EGFP	P90-150	5_3	PB007
BH_SCRNA_190	CCCAGTTA	Str_Syn	SmallParticle	DATCrePos_AAV_EGFP	P90-150	6_1	PB007
BH_SCRNA_191	CATTAGCG	Str_Syn	SmallParticle	DATCrePos_AAV_EGFP	P90-150	6_2	PB007
BH_SCRNA_192	CCTTGCAA	Str_Syn	SmallParticle	DATCrePos_AAV_EGFP	P90-150	6_3	PB007
BH_SCRNA_193	GTTTCAGG	Str_Syn	SmallParticle	VGLUT1_VENUS	P90-150	7_1	PB007
BH_SCRNA_194	GTAGTGTC	Str_Syn	SmallParticle	VGLUT1_VENUS	P90-150	7_2	PB007
BH_SCRNA_195	ACAGATCG	Str_Syn	SmallParticle	VGLUT1_VENUS	P90-150	7_3	PB007
BH_SCRNA_196	TGAGACAC	Str_Syn	SmallParticle	VGLUT1_VENUS	P90-150	8_1	PB007
BH_SCRNA_197	TTCGGTGA	Str_Syn	SmallParticle	VGLUT1_VENUS	P90-150	8_2	PB007
BH_SCRNA_198	AGGGAACA	Str_Syn	SmallParticle	VGLUT1_VENUS	P90-150	8_3	PB007
BH_SCRNA_199	GCTTAGAC	Str_Syn	SmallParticle	VGLUT1_VENUS	P90-150	9_1	PB007
BH_SCRNA_200	TAAGGACG	Str_Syn	SmallParticle	VGLUT1_VENUS	P90-150	9_2	PB007
BH_SCRNA_201	TCGATGCA	Str_Syn	SmallParticle	VGLUT1_VENUS	P90-150	9_3	PB007
BH_SCRNA_202	CCACACTT	Ctx_Syn	SmallParticle	VGLUT1_VENUS	P90-150	10_1	PB007
BH_SCRNA_203	GAGTCGAT	Ctx_Syn	SmallParticle	VGLUT1_VENUS	P90-150	10_2	PB007
BH_SCRNA_204	CACTTAGC	Ctx_Syn	SmallParticle	VGLUT1_VENUS	P90-150	10_3	PB007
BH_SCRNA_205	ACCGTCAT	Ctx_Syn	SmallParticle	VGLUT1_VENUS	P90-150	11_1	PB007
BH_SCRNA_206	GCAGGTAA	Ctx_Syn	SmallParticle	VGLUT1_VENUS	P90-150	11_2	PB007
BH_SCRNA_207	GTAAACGG	Ctx_Syn	SmallParticle	VGLUT1_VENUS	P90-150	11_3	PB007
BH_SCRNA_208	CTCTGGTT	Ctx_Syn	SmallParticle	VGLUT1_VENUS	P90-150	12_1	PB007
BH_SCRNA_209	AGTCTTCG	Ctx_Syn	SmallParticle	VGLUT1_VENUS	P90-150	12_2	PB007
BH_SCRNA_210	ATGCTGAG	Ctx_Syn	SmallParticle	VGLUT1_VENUS	P90-150	12_3	PB007
BH_SCRNA_211	TCGTCTAG	Str_Syn	FASS	DATCrePos_AAV_EGFP	P90-150	1_1	PB007
BH_SCRNA_212	CTAGCTGT	Str_Syn	FASS	DATCrePos_AAV_EGFP	P90-150	2_1	PB007
BH_SCRNA_213	AAGTGGTG	Str_Syn	FASS	DATCrePos_AAV_EGFP	P90-150	3_1	PB007
BH_SCRNA_214	TCTCGGAT	Str_Syn	FASS	DATCrePos_AAV_EGFP	P90-150	4_1	PB007
BH_SCRNA_215	CGGCATAA	Str_Syn	FASS	DATCrePos_AAV_EGFP	P90-150	5_1	PB007
BH_SCRNA_216	TGCACGTA	Str_Syn	FASS	DATCrePos_AAV_EGFP	P90-150	6_1	PB007
BH_SCRNA_217	GGATGATC	Str_Syn	FASS	VGLUT1_VENUS	P90-150	7_1	PB007
BH_SCRNA_218	TACCTTGG	Str_Syn	FASS	VGLUT1_VENUS	P90-150	8_1	PB007
BH_SCRNA_219	TCAACAGG	Str_Syn	FASS	VGLUT1_VENUS	P90-150	9_1	PB007
BH_SCRNA_220	GCAACGTT	Ctx_Syn	FASS	VGLUT1_VENUS	P90-150	10_1	PB007
BH_SCRNA_221	AAGCAGGA	Ctx_Syn	FASS	VGLUT1_VENUS	P90-150	11_1	PB007
BH_SCRNA_222	GATGATCC	Ctx_Syn	FASS	VGLUT1_VENUS	P90-150	12_1	PB007
BH_SCRNA_223	TTATCCCG	Str_Syn	RiboTag_Input	RiboTag_DATCreNeg	10-14mo	NA	PB009
BH_SCRNA_224	AGTGAGAG	Str_Syn	RiboTag_Input	RiboTag_DATCrePos	10-14mo	NA	PB009
BH_SCRNA_225	TTACTCGC	Str_Syn	RiboTag_Input	RiboTag_DATCreNeg	10-14mo	NA	PB009
BH_SCRNA_226	CTTACACC	Str_Syn	RiboTag_Input	RiboTag_DATCrePos	10-14mo	NA	PB009
BH_SCRNA_227	GTTTCAGG	Str_Syn	RiboTag_Input	RiboTag_DATCreNeg	10-14mo	NA	PB009
BH_SCRNA_228	GTAGTGTC	Str_Syn	RiboTag_Input	RiboTag_DATCrePos	10-14mo	NA	PB009
BH_SCRNA_229	TTCGGTGA	Str_Syn	RiboTag_Input	RiboTag_DATCreNeg	10-14mo	NA	PB009
BH_SCRNA_230	AGGGAACA	Str_Syn	RiboTag_Input	RiboTag_DATCrePos	10-14mo	NA	PB009
BH_SCRNA_231	ACCGTCAT	Str_Syn	RiboTag_Input	RiboTag_DATCreNeg	10-14mo	NA	PB009
BH_SCRNA_232	GCAGGTAA	Str_Syn	RiboTag_Input	RiboTag_DATCrePos	10-14mo	NA	PB009
BH_SCRNA_233	AGTCTTCG	Str_Syn	RiboTag_Input	RiboTag_DATCreNeg	10-14mo	NA	PB009
BH_SCRNA_234	ATGCTGAG	Str_Syn	RiboTag_Input	RiboTag_DATCrePos	10-14mo	NA	PB009
BH_SCRNA_235	GGATGATC	Str_Syn	RiboTag_Input	RiboTag_DATCreNeg	10-14mo	NA	PB009
BH_SCRNA_236	TACCTTGG	Str_Syn	RiboTag_Input	RiboTag_DATCrePos	10-14mo	NA	PB009
BH_SCRNA_237	AAGCAGGA	Str_Syn	RiboTag_Input	RiboTag_DATCreNeg	10-14mo	NA	PB009
BH_SCRNA_238	GATGATCC	Str_Syn	RiboTag_Input	RiboTag_DATCrePos	10-14mo	NA	PB009
BH_SCRNA_239	CGCCTTTT	Str_Syn	RiboTag_Input	RiboTag_DATCreNeg	10-14mo	NA	PB009
BH_SCRNA_240	CCTCTATC	Str_Syn	RiboTag_Input	RiboTag_DATCrePos	10-14mo	NA	PB009
BH_SCRNA_241	GTTGGAAC	Str_Syn	RiboTag_Input	RiboTag_DATCreNeg	10-14mo	NA	PB009
BH_SCRNA_242	ATGCGCTT	Str_Syn	RiboTag_Input	RiboTag_DATCrePos	10-14mo	NA	PB009
BH_SCRNA_243	TGGGTTGT	Str_Syn	RiboTag_Input	RiboTag_DATCreNeg	10-14mo	NA	PB009
BH_SCRNA_244	GCAATTCC	Str_Syn	RiboTag_Input	RiboTag_DATCrePos	10-14mo	NA	PB009
BH_SCRNA_245	CAGAATGG	Str_Syn	RiboTag_Input	RiboTag_DATCreNeg	10-14mo	NA	PB009
BH_SCRNA_246	TTGGTACC	Str_Syn	RiboTag_Input	RiboTag_DATCrePos	10-14mo	NA	PB009
BH_SCRNA_247	CGTGTCTA	Str_Syn	RiboTag_IP	RiboTag_DATCreNeg	10-14mo	NA	PB009
BH_SCRNA_248	GAGGACTA	Str_Syn	RiboTag_IP	RiboTag_DATCrePos	10-14mo	NA	PB009
BH_SCRNA_249	GCCTAATG	Str_Syn	RiboTag_IP	RiboTag_DATCreNeg	10-14mo	NA	PB009
BH_SCRNA_250	ACGTGTGA	Str_Syn	RiboTag_IP	RiboTag_DATCrePos	10-14mo	NA	PB009
BH_SCRNA_251	GTGTTGGA	Str_Syn	RiboTag_IP	RiboTag_DATCreNeg	10-14mo	NA	PB009
BH_SCRNA_252	GACCAGTT	Str_Syn	RiboTag_IP	RiboTag_DATCrePos	10-14mo	NA	PB009
BH_SCRNA_253	CCCATACT	Str_Syn	RiboTag_IP	RiboTag_DATCreNeg	10-14mo	NA	PB009
BH_SCRNA_254	GATAGGAG	Str_Syn	RiboTag_IP	RiboTag_DATCrePos	10-14mo	NA	PB009
BH_SCRNA_255	ACTCCACT	SNc	RiboTag_IP	RiboTag_DATCrePos	10-14mo	NA	PB011
BH_SCRNA_256	TAGCGTCA	SNc	RiboTag_IP	RiboTag_DATCrePos	10-14mo	NA	PB011
BH_SCRNA_257	GATATCGC	SNc	RiboTag_IP	RiboTag_DATCrePos	10-14mo	NA	PB011
BH_SCRNA_258	GTTCCCAA	SNc	RiboTag_IP	RiboTag_DATCrePos	10-14mo	NA	PB011
BH_SCRNA_259	ACCAAGTC	VTA	RiboTag_IP	RiboTag_DATCrePos	10-14mo	NA	PB011
BH_SCRNA_260	ATCTGACG	VTA	RiboTag_IP	RiboTag_DATCrePos	10-14mo	NA	PB011
BH_SCRNA_261	TTATCCCG	VTA	RiboTag_IP	RiboTag_DATCrePos	10-14mo	NA	PB011
BH_SCRNA_262	AGTGAGAG	VTA	RiboTag_IP	RiboTag_DATCrePos	10-14mo	NA	PB011
BH_SCRNA_263	TAGAGGGT	SNr	RiboTag_IP	RiboTag_DATCrePos	10-14mo	NA	PB011
BH_SCRNA_264	GTTAGCCT	SNr	RiboTag_IP	RiboTag_DATCrePos	10-14mo	NA	PB011
BH_SCRNA_265	TTACTCGC	SNr	RiboTag_IP	RiboTag_DATCrePos	10-14mo	NA	PB011
BH_SCRNA_266	CTTACACC	SNr	RiboTag_IP	RiboTag_DATCrePos	10-14mo	NA	PB011
BH_SCRNA_267	TCGGGATA	Str	RiboTag_IP	RiboTag_DATCrePos	10-14mo	NA	PB011
BH_SCRNA_268	TAGCCATC	Str	RiboTag_IP	RiboTag_DATCrePos	10-14mo	NA	PB011
BH_SCRNA_269	TGTCACTG	Str	RiboTag_IP	RiboTag_DATCrePos	10-14mo	NA	PB011
BH_SCRNA_270	CCCAGTTA	Str	RiboTag_IP	RiboTag_DATCrePos	10-14mo	NA	PB011
BH_SCRNA_271	ACAGATCG	SNc	RiboTag_IP	RiboTag_DATCreNeg	10-14mo	NA	PB011
BH_SCRNA_272	TGAGACAC	SNc	RiboTag_IP	RiboTag_DATCreNeg	10-14mo	NA	PB011
BH_SCRNA_273	TTCGGTGA	SNc	RiboTag_IP	RiboTag_DATCreNeg	10-14mo	NA	PB011
BH_SCRNA_274	AGGGAACA	SNc	RiboTag_IP	RiboTag_DATCreNeg	10-14mo	NA	PB011
BH_SCRNA_275	GCTTAGAC	SNc	RiboTag_IP	RiboTag_DATCreNeg	10-14mo	NA	PB011
BH_SCRNA_276	TAAGGACG	SNc	RiboTag_IP	RiboTag_DATCreNeg	10-14mo	NA	PB011
BH_SCRNA_277	TCGATGCA	VTA	RiboTag_IP	RiboTag_DATCreNeg	10-14mo	NA	PB011
BH_SCRNA_278	CCACACTT	VTA	RiboTag_IP	RiboTag_DATCreNeg	10-14mo	NA	PB011
BH_SCRNA_279	GAGTCGAT	VTA	RiboTag_IP	RiboTag_DATCreNeg	10-14mo	NA	PB011
BH_SCRNA_280	CACTTAGC	VTA	RiboTag_IP	RiboTag_DATCreNeg	10-14mo	NA	PB011
BH_SCRNA_281	ACCGTCAT	VTA	RiboTag_IP	RiboTag_DATCreNeg	10-14mo	NA	PB011
BH_SCRNA_282	GCAGGTAA	VTA	RiboTag_IP	RiboTag_DATCreNeg	10-14mo	NA	PB011
BH_SCRNA_283	GTAAACGG	SNr	RiboTag_IP	RiboTag_DATCreNeg	10-14mo	NA	PB011
BH_SCRNA_284	CTCTGGTT	SNr	RiboTag_IP	RiboTag_DATCreNeg	10-14mo	NA	PB011
BH_SCRNA_285	AGTCTTCG	SNr	RiboTag_IP	RiboTag_DATCreNeg	10-14mo	NA	PB011
BH_SCRNA_286	ATGCTGAG	SNr	RiboTag_IP	RiboTag_DATCreNeg	10-14mo	NA	PB011
BH_SCRNA_287	TCGTCTAG	SNr	RiboTag_IP	RiboTag_DATCreNeg	10-14mo	NA	PB011
BH_SCRNA_288	CTAGCTGT	SNr	RiboTag_IP	RiboTag_DATCreNeg	10-14mo	NA	PB011
BH_SCRNA_289	AAGTGGTG	Str	RiboTag_IP	RiboTag_DATCreNeg	10-14mo	NA	PB011
BH_SCRNA_290	TCTCGGAT	Str	RiboTag_IP	RiboTag_DATCreNeg	10-14mo	NA	PB011
BH_SCRNA_291	CGGCATAA	Str	RiboTag_IP	RiboTag_DATCreNeg	10-14mo	NA	PB011
BH_SCRNA_292	TGCACGTA	Str	RiboTag_IP	RiboTag_DATCreNeg	10-14mo	NA	PB011
BH_SCRNA_293	GGATGATC	Str	RiboTag_IP	RiboTag_DATCreNeg	10-14mo	NA	PB011
BH_SCRNA_294	TACCTTGG	Str	RiboTag_IP	RiboTag_DATCreNeg	10-14mo	NA	PB011
BH_SCRNA_295	ACTGAAGC	SNc	RiboTag_Input	RiboTag_DATCrePos	10-14mo	NA	PB011
BH_SCRNA_296	GCTCATGA	SNc	RiboTag_Input	RiboTag_DATCrePos	10-14mo	NA	PB011
BH_SCRNA_297	GGTACTCA	SNc	RiboTag_Input	RiboTag_DATCrePos	10-14mo	NA	PB011
BH_SCRNA_298	CATCCTAG	SNc	RiboTag_Input	RiboTag_DATCrePos	10-14mo	NA	PB011
BH_SCRNA_299	GTCGATAG	VTA	RiboTag_Input	RiboTag_DATCrePos	10-14mo	NA	PB011
BH_SCRNA_300	TACACCAG	VTA	RiboTag_Input	RiboTag_DATCrePos	10-14mo	NA	PB011
BH_SCRNA_301	CGCCTTTT	VTA	RiboTag_Input	RiboTag_DATCrePos	10-14mo	NA	PB011
BH_SCRNA_302	CCTCTATC	VTA	RiboTag_Input	RiboTag_DATCrePos	10-14mo	NA	PB011
BH_SCRNA_303	GTCCTAGT	SNr	RiboTag_Input	RiboTag_DATCrePos	10-14mo	NA	PB011
BH_SCRNA_304	AGGACTAC	SNr	RiboTag_Input	RiboTag_DATCrePos	10-14mo	NA	PB011
BH_SCRNA_305	GTTGGAAC	SNr	RiboTag_Input	RiboTag_DATCrePos	10-14mo	NA	PB011
BH_SCRNA_306	ATGCGCTT	SNr	RiboTag_Input	RiboTag_DATCrePos	10-14mo	NA	PB011
BH_SCRNA_307	GCACTAAG	Str	RiboTag_Input	RiboTag_DATCrePos	10-14mo	NA	PB011
BH_SCRNA_308	CTCTCTCA	Str	RiboTag_Input	RiboTag_DATCrePos	10-14mo	NA	PB011
BH_SCRNA_309	AGAAGCCA	Str	RiboTag_Input	RiboTag_DATCrePos	10-14mo	NA	PB011
BH_SCRNA_310	TCCTACCA	Str	RiboTag_Input	RiboTag_DATCrePos	10-14mo	NA	PB011
BH_SCRNA_311	AGCAGGAT	SNc	RiboTag_Input	RiboTag_DATCreNeg	10-14mo	NA	PB011
BH_SCRNA_312	AGCTCTTG	SNc	RiboTag_Input	RiboTag_DATCreNeg	10-14mo	NA	PB011
BH_SCRNA_313	CAGAATGG	SNc	RiboTag_Input	RiboTag_DATCreNeg	10-14mo	NA	PB011
BH_SCRNA_314	TTGGTACC	SNc	RiboTag_Input	RiboTag_DATCreNeg	10-14mo	NA	PB011
BH_SCRNA_315	CAATCCGA	SNc	RiboTag_Input	RiboTag_DATCreNeg	10-14mo	NA	PB011
BH_SCRNA_316	TGTAGTGG	SNc	RiboTag_Input	RiboTag_DATCreNeg	10-14mo	NA	PB011
BH_SCRNA_317	CCTTTGGT	VTA	RiboTag_Input	RiboTag_DATCreNeg	10-14mo	NA	PB011
BH_SCRNA_318	CAAGGGAT	VTA	RiboTag_Input	RiboTag_DATCreNeg	10-14mo	NA	PB011
BH_SCRNA_319	GGCTCAAA	VTA	RiboTag_Input	RiboTag_DATCreNeg	10-14mo	NA	PB011
BH_SCRNA_320	TAACAGCC	VTA	RiboTag_Input	RiboTag_DATCreNeg	10-14mo	NA	PB011
BH_SCRNA_321	CGTGTCTA	VTA	RiboTag_Input	RiboTag_DATCreNeg	10-14mo	NA	PB011
BH_SCRNA_322	GAGGACTA	VTA	RiboTag_Input	RiboTag_DATCreNeg	10-14mo	NA	PB011
BH_SCRNA_323	CTGTGTAC	SNr	RiboTag_Input	RiboTag_DATCreNeg	10-14mo	NA	PB011
BH_SCRNA_324	CTGCCAAT	SNr	RiboTag_Input	RiboTag_DATCreNeg	10-14mo	NA	PB011
BH_SCRNA_325	GCCTAATG	SNr	RiboTag_Input	RiboTag_DATCreNeg	10-14mo	NA	PB011
BH_SCRNA_326	ACGTGTGA	SNr	RiboTag_Input	RiboTag_DATCreNeg	10-14mo	NA	PB011
BH_SCRNA_327	GGGTATCT	SNr	RiboTag_Input	RiboTag_DATCreNeg	10-14mo	NA	PB011
BH_SCRNA_328	AGGTTAGG	SNr	RiboTag_Input	RiboTag_DATCreNeg	10-14mo	NA	PB011
BH_SCRNA_329	ACCCCTAA	Str	RiboTag_Input	RiboTag_DATCreNeg	10-14mo	NA	PB011
BH_SCRNA_330	CTGAAGCT	Str	RiboTag_Input	RiboTag_DATCreNeg	10-14mo	NA	PB011
BH_SCRNA_331	TCCGCTTT	Str	RiboTag_Input	RiboTag_DATCreNeg	10-14mo	NA	PB011
BH_SCRNA_332	GTACGACA	Str	RiboTag_Input	RiboTag_DATCreNeg	10-14mo	NA	PB011
BH_SCRNA_333	GTGTTGGA	Str	RiboTag_Input	RiboTag_DATCreNeg	10-14mo	NA	PB011
BH_SCRNA_334	GACCAGTT	Str	RiboTag_Input	RiboTag_DATCreNeg	10-14mo	NA	PB011
BH_SCRNA_335	ACTCCACT	VM_Syn	RiboTag_IP	RiboTag_DATCreNeg	10-14mo	NA	PB020
BH_SCRNA_336	TAGCGTCA	VM_Syn	RiboTag_IP	RiboTag_DATCreNeg	10-14mo	NA	PB020
BH_SCRNA_337	ACCAAGTC	VM_Syn	RiboTag_Input	RiboTag_DATCreNeg	10-14mo	NA	PB020
BH_SCRNA_338	ATCTGACG	VM_Syn	RiboTag_Input	RiboTag_DATCreNeg	10-14mo	NA	PB020
BH_SCRNA_339	TTATCCCG	VM_Syn	RiboTag_Input	RiboTag_DATCreNeg	10-14mo	NA	PB020
BH_SCRNA_340	AGTGAGAG	VM_Syn	RiboTag_Input	RiboTag_DATCreNeg	10-14mo	NA	PB020
BH_SCRNA_341	TCGGGATA	VM_Syn	RiboTag_IP	RiboTag_DATCreNeg	10-14mo	NA	PB020
BH_SCRNA_342	TAGCCATC	VM_Syn	RiboTag_IP	RiboTag_DATCreNeg	10-14mo	NA	PB020
BH_SCRNA_343	CATTAGCG	VM_Syn	RiboTag_Input	RiboTag_DATCreNeg	10-14mo	NA	PB020
BH_SCRNA_344	CCTTGCAA	VM_Syn	RiboTag_Input	RiboTag_DATCreNeg	10-14mo	NA	PB020
BH_SCRNA_345	GTTTCAGG	VM_Syn	RiboTag_Input	RiboTag_DATCreNeg	10-14mo	NA	PB020
BH_SCRNA_346	GTAGTGTC	VM_Syn	RiboTag_Input	RiboTag_DATCreNeg	10-14mo	NA	PB020
BH_SCRNA_347	GCTTAGAC	VM_Syn	RiboTag_IP	RiboTag_DATCreNeg	10-14mo	NA	PB020
BH_SCRNA_348	TAAGGACG	VM_Syn	RiboTag_IP	RiboTag_DATCreNeg	10-14mo	NA	PB020
BH_SCRNA_349	GAGTCGAT	VM_Syn	RiboTag_Input	RiboTag_DATCreNeg	10-14mo	NA	PB020
BH_SCRNA_350	CACTTAGC	VM_Syn	RiboTag_Input	RiboTag_DATCreNeg	10-14mo	NA	PB020
BH_SCRNA_351	ACCGTCAT	VM_Syn	RiboTag_Input	RiboTag_DATCreNeg	10-14mo	NA	PB020
BH_SCRNA_352	GCAGGTAA	VM_Syn	RiboTag_Input	RiboTag_DATCreNeg	10-14mo	NA	PB020
BH_SCRNA_353	TCGTCTAG	VM_Syn	RiboTag_IP	RiboTag_DATCrePos	10-14mo	NA	PB020
BH_SCRNA_354	CTAGCTGT	VM_Syn	RiboTag_IP	RiboTag_DATCrePos	10-14mo	NA	PB020
BH_SCRNA_355	CGGCATAA	VM_Syn	RiboTag_Input	RiboTag_DATCrePos	10-14mo	NA	PB020
BH_SCRNA_356	TGCACGTA	VM_Syn	RiboTag_Input	RiboTag_DATCrePos	10-14mo	NA	PB020
BH_SCRNA_357	GGATGATC	VM_Syn	RiboTag_Input	RiboTag_DATCrePos	10-14mo	NA	PB020
BH_SCRNA_358	TACCTTGG	VM_Syn	RiboTag_Input	RiboTag_DATCrePos	10-14mo	NA	PB020
BH_SCRNA_359	ACTGAAGC	VM_Syn	RiboTag_IP	RiboTag_DATCrePos	10-14mo	NA	PB020
BH_SCRNA_360	GCTCATGA	VM_Syn	RiboTag_IP	RiboTag_DATCrePos	10-14mo	NA	PB020
BH_SCRNA_361	GTCGATAG	VM_Syn	RiboTag_Input	RiboTag_DATCrePos	10-14mo	NA	PB020
BH_SCRNA_362	TACACCAG	VM_Syn	RiboTag_Input	RiboTag_DATCrePos	10-14mo	NA	PB020
BH_SCRNA_363	CGCCTTTT	VM_Syn	RiboTag_Input	RiboTag_DATCrePos	10-14mo	NA	PB020
BH_SCRNA_364	CCTCTATC	VM_Syn	RiboTag_Input	RiboTag_DATCrePos	10-14mo	NA	PB020
BH_SCRNA_365	GCACTAAG	VM_Syn	RiboTag_IP	RiboTag_DATCrePos	10-14mo	NA	PB020
BH_SCRNA_366	CTCTCTCA	VM_Syn	RiboTag_IP	RiboTag_DATCrePos	10-14mo	NA	PB020
BH_SCRNA_367	GACTGTGT	VM_Syn	RiboTag_Input	RiboTag_DATCrePos	10-14mo	NA	PB020
BH_SCRNA_368	CTTGAGGA	VM_Syn	RiboTag_Input	RiboTag_DATCrePos	10-14mo	NA	PB020
BH_SCRNA_369	TGGGTTGT	VM_Syn	RiboTag_Input	RiboTag_DATCrePos	10-14mo	NA	PB020
BH_SCRNA_370	GCAATTCC	VM_Syn	RiboTag_Input	RiboTag_DATCrePos	10-14mo	NA	PB020
BH_SCRNA_371	CAATCCGA	VM_Syn	RiboTag_IP	RiboTag_DATCrePos	10-14mo	NA	PB020
BH_SCRNA_372	TGTAGTGG	VM_Syn	RiboTag_IP	RiboTag_DATCrePos	10-14mo	NA	PB020
BH_SCRNA_373	GGCTCAAA	VM_Syn	RiboTag_Input	RiboTag_DATCrePos	10-14mo	NA	PB020
BH_SCRNA_374	TAACAGCC	VM_Syn	RiboTag_Input	RiboTag_DATCrePos	10-14mo	NA	PB020
BH_SCRNA_375	CGTGTCTA	VM_Syn	RiboTag_Input	RiboTag_DATCrePos	10-14mo	NA	PB020
BH_SCRNA_376	GAGGACTA	VM_Syn	RiboTag_Input	RiboTag_DATCrePos	10-14mo	NA	PB020

### Sheet: Clontech_SampleMap
SampleID	Region	Fraction	Genotype	Age
PB012-S01-U25_S1	SNc	Input	CrePos	10-14mo
PB012-S02-U26_S2	SNc	Input	CrePos	10-14mo
PB012-S03-U27_S3	SNc	Input	CrePos	10-14mo
PB012-S04-U28_S4	VTA	Input	CrePos	10-14mo
PB012-S05-U29_S5	VTA	Input	CrePos	10-14mo
PB012-S06-U30_S6	VTA	Input	CrePos	10-14mo
PB012-S07-U31_S7	SNr	Input	CrePos	10-14mo
PB012-S08-U32_S8	SNr	Input	CrePos	10-14mo
PB012-S09-U33_S9	SNr	Input	CrePos	10-14mo
PB012-S13-U37_S13	SNc	IP	CrePos	10-14mo
PB012-S14-U38_S14	SNc	IP	CrePos	10-14mo
PB012-S15-U39_S15	SNc	IP	CrePos	10-14mo
PB012-S16-U40_S16	VTA	IP	CrePos	10-14mo
PB012-S17-U41_S17	VTA	IP	CrePos	10-14mo
PB012-S18-U42_S18	VTA	IP	CrePos	10-14mo
PB012-S19-U43_S19	SNr	IP	CrePos	10-14mo
PB012-S20-U44_S20	SNr	IP	CrePos	10-14mo
PB012-S21-U45_S21	SNr	IP	CrePos	10-14mo
